# Nodule microbiome functions shape the performance of a wild perennial legume

**DOI:** 10.64898/2026.04.06.716301

**Authors:** Moshe Alon, Guy Dovrat, Yoni Waitz, Amir Erez, Efrat Sheffer, Omri Finkel

## Abstract

Nitrogen fixing legume nodules are typically viewed as the product of a bilateral mutualism between host plants and nitrogen-fixing rhizobia, yet nodules also harbor diverse non-rhizobial endophytes whose functional significance remains poorly understood, especially in wild legumes and uncultivated soil. Here, using the wild Mediterranean shrub *Calicotome villosa*, we performed a soil inoculation experiment to test whether plant performance is linked to the functional composition of the nodule microbiome. Soil inocula from different natural sites produced strong differences in nodulation success, plant biomass, leaf nitrogen concentration, nitrogen fixation rate, and nodule allocation under otherwise uniform conditions. Although *Bradyrhizobium* dominated all nodules, species composition varied among inoculation sources, and non-rhizobial endophytes reached substantial abundance in some treatments. Functional profiles of the nodule microbiome were significantly associated with plant phenotype, with the strongest coupling observed for traits related to nodule investment. Targeted and genome-wide analyses identified trait-associated genes in both symbionts and endophytes, including genes involved in nitrogen cycling, ammonium transport, denitrification, pyrimidine degradation, sulfur assimilation, and type VI secretion systems. Several of these functions were not part of the canonical symbiosis machinery, yet were strongly associated with plant nitrogen status, biomass accumulation, or nodule mass fraction. Together, our results show that legume performance is better predicted by the collective functional composition of the nodule microbiome than by the primary symbiont alone. These findings support a broader view of nodules as multipartite microbial communities.
