## Supplementary table 1 for "Nodule microbiome functions shape the performance of a wild perennial legume"

Inoculation source	Code	Soil type	longitude_dd	latitude_dd	Total %N (total N mg)	NH4+NO3 (mg)	Altitude MASL	Average precipitation (mm per year)
Hukok	HUK	Basaltic brown MD soil	35.48911111	32.88047222	0.25% (12.45)	0.065	5	558
Carmel C. villosa	CAR-G	Rendzina	35.02986111	32.75283333	0.47% (22.63)	0.063	450	685
Carmel G. fasselata	CAR-C	Rendzina	35.02986111	32.75283333	0.36% (18.75)	0.088	450	685
Dgania	DGAN	Basaltic brown MD soil	35.57455556	32.70558333	0.33% (16.62)	0.13	-200	383
Ramat-Hanadiv Park	RH	Terra Rossa	34.94444444	32.55533333	0.37% (17.93)	0.078	120	540
Caesarea sands	CES	Quartz sands	34.91666667	32.48225	0.09% (5.11)	0.017	10	540
Metzer	MTZ	Terra Rossa	35.06077778	32.4455	0.37% (18.4)	0.078	80	576
Yatir	YATIR	Loes soil	35.02027778	31.34344444	0.13% (6.95)	0.026	600	195
