## Supplementary table 2 for "Nodule microbiome functions shape the performance of a wild perennial legume"

Gene	KEGG_KO	Category	Function	EC_Number	KEGG_Pathway
gudB (rocG)	K00260	Ammonia Assimilation - GDH	Glutamate dehydrogenase NAD+	1.4.1.2	map00910
gdhA	K00261	Ammonia Assimilation - GDH	Glutamate dehydrogenase NAD(P)+	1.4.1.3	map00910
GLT1	K00264	Ammonia Assimilation - GOGAT	Glutamate synthase (NADH)	1.4.1.14	map00910
gltB	K00265	Ammonia Assimilation - GOGAT	Glutamate synthase (NADPH) large chain	1.4.1.13	map00910
gltD	K00266	Ammonia Assimilation - GOGAT	Glutamate synthase (NADPH) small chain	1.4.1.13	map00910
gltS (GLU)	K00284	Ammonia Assimilation - GOGAT	Glutamate synthase (ferredoxin)	1.4.7.1	map00910
nasB	K00360	Assimilatory - Nitrate Reductase	Assimilatory nitrate reductase electron transfer subunit	1.7.99.-	map00910, M00531
nirB	K00362	DNRA/Assimilatory - Nitrite Reductase	Nitrite reductase (NADH) large subunit	1.7.1.15	map00910, M00530
nirD	K00363	DNRA/Assimilatory - Nitrite Reductase	Nitrite reductase (NADH) small subunit	1.7.1.15	map00910, M00530
nirA	K00366	Assimilatory - Nitrite Reductase	Ferredoxin-nitrite reductase	1.7.7.1	map00910, M00531
narB	K00367	Assimilatory - Nitrate Reductase	Ferredoxin-nitrate reductase	1.7.7.2	map00910, M00531
nirK	K00368	Denitrification - Nitrite Reductase (Cu)	Copper-containing nitrite reductase (NO-forming)	1.7.2.1	map00910, M00529
narG	K00370	Denitrification - Nitrate Reductase	Respiratory nitrate reductase alpha subunit	1.7.5.1	map00910, M00529
nxrA	K00370	Nitrification - Nitrite Oxidoreductase	Nitrite oxidoreductase alpha subunit	1.7.99.-	map00910, M00804
narH	K00371	Denitrification - Nitrate Reductase	Respiratory nitrate reductase beta subunit	1.7.5.1	map00910, M00529
nxrB	K00371	Nitrification - Nitrite Oxidoreductase	Nitrite oxidoreductase beta subunit	1.7.99.-	map00910, M00804
nasA (nasC)	K00372	Assimilatory - Nitrate Reductase	Assimilatory nitrate reductase catalytic subunit	1.7.99.-	map00910, M00531
narJ	K00373	Denitrification - Nitrate Reductase	Nitrate reductase delta subunit (chaperone)	-	map00910
narI	K00374	Denitrification - Nitrate Reductase	Respiratory nitrate reductase gamma subunit	1.7.5.1	map00910, M00529
nosZ	K00376	Denitrification - N2O Reductase	Nitrous oxide reductase	1.7.2.4	map00910, M00529
anfG	K00531	Alternative Nitrogenase (Fe-only)	Nitrogenase delta subunit	1.18.6.1	map00910, M00175
glnD	K00990	Nitrogen Regulation	Uridylyltransferase	2.7.7.59
glnA	K01915	Ammonia Assimilation - GS	Glutamine synthetase	6.3.1.2	map00910
modC	K02017	Molybdate Transport	Molybdate transport ATP-binding protein	-	map02010
modB	K02018	Molybdate Transport	Molybdate transport permease protein	-	map02010
modA	K02020	Molybdate Transport	Molybdate transport substrate-binding protein	-	map02010
norC	K02305	Denitrification - NO Reductase	Nitric oxide reductase subunit C	-	map00910, M00529
napA	K02567	Denitrification - Periplasmic Nitrate Reductase	Periplasmic nitrate reductase (cytochrome)	1.9.6.1	map00910, M00529
napB	K02568	Denitrification - Periplasmic Nitrate Reductase	Periplasmic nitrate reductase electron transfer subunit	-	map00910, M00529
narK (NRT2)	K02575	Nitrate/Nitrite Transport	Nitrate/nitrite transporter (MFS family)	-	map00910
nifA	K02584	Nif Regulation	Nif-specific regulatory protein (transcriptional activator)	-
nifB	K02585	Nif Cofactor Biosynthesis	Nitrogen fixation protein NifB (FeMo-co biosynthesis)	-	map00910
nifD	K02586	Core Nitrogenase	Nitrogenase molybdenum-iron protein alpha chain	1.18.6.1	map00910, M00175
nifE	K02587	Nif Cofactor Biosynthesis	Nitrogenase molybdenum-cofactor synthesis protein	-	map00910
nifH	K02588	Core Nitrogenase	Nitrogenase iron protein (dinitrogenase reductase)	1.18.6.1	map00910, M00175
nifK	K02591	Core Nitrogenase	Nitrogenase molybdenum-iron protein beta chain	1.18.6.1	map00910, M00175
nifN	K02592	Nif Cofactor Biosynthesis	Nitrogenase molybdenum-iron protein NifN	-	map00910
nifT	K02593	Nif Maturation/Assembly	Nitrogen fixation protein NifT	-
nifV	K02594	Nif Maturation/Assembly	Homocitrate synthase	2.3.3.14
nifW	K02595	Nif Maturation/Assembly	Nitrogen fixation protein NifW	-
nifX	K02596	Nif Maturation/Assembly	Nitrogen fixation protein NifX	-
nifZ	K02597	Nif Maturation/Assembly	Nitrogen fixation protein NifZ	-
amtB	K03320	Ammonia Transport	Ammonium transporter	-
nrfA	K03385	DNRA - Nitrite Reductase	Cytochrome c552 nitrite reductase	1.7.2.2	map00910, M00530
nifJ	K03737	Nif Electron Transfer	Pyruvate-flavodoxin/ferredoxin oxidoreductase	1.2.7.1
modD	K03813	Molybdate Transport	Molybdenum transport protein	-
nifS	K04487	Nif Cofactor Biosynthesis	Cysteine desulfurase (Fe-S cluster assembly)	2.8.1.7	-
norB	K04561	Denitrification - NO Reductase	Nitric oxide reductase subunit B	1.7.2.5	map00910, M00529
glnB	K04751	Nitrogen Regulation	Nitrogen regulatory protein P-II 1	-	map02020
glnK	K04752	Nitrogen Regulation	Nitrogen regulatory protein P-II 2	-	map02020
hcp	K05601	Hydroxylamine Metabolism	Hydroxylamine reductase (prismane protein)	1.7.99.1	map00910
ntrB (glnL)	K07708	Nitrogen Regulation	Nitrogen regulation sensor histidine kinase	2.7.13.3	map02020
ntrC (glnG)	K07712	Nitrogen Regulation	Nitrogen regulation response regulator	-	map02020
NR	K10534	Assimilatory - Nitrate Reductase (eukaryotic)	Nitrate reductase NAD(P)H	1.7.1.1-3	map00910, M00531
hao	K10535	Nitrification - Hydroxylamine Dehydrogenase	Hydroxylamine dehydrogenase	1.7.2.6	map00910, M00528
amoB	K10945	Nitrification - Ammonia Monooxygenase	Ammonia monooxygenase subunit B	1.14.99.39	map00910, M00528
amoC	K10946	Nitrification - Ammonia Monooxygenase	Ammonia monooxygenase subunit C	1.14.99.39	map00910, M00528
norV	K12264	Denitrification - NO Reductase	Anaerobic nitric oxide reductase flavorubredoxin	1.7.1.14
nolA	K12546	Nodulation	Nodulation protein	-
nifU	K13819	Nif Cofactor Biosynthesis	NifU-like protein (Fe-S scaffold protein)	-
nodA	K14658	Nodulation	Nodulation protein A (N-acyltransferase)	-
nodB	K14659	Nodulation	Chitooligosaccharide deacetylase	3.5.1.-
nodC	K14666	Nodulation	N-acetylglucosaminyltransferase	2.4.1.-
nodD	K14657	Nodulation	LysR-type transcriptional regulator (nod gene activator)	-
nodE	K14660	Nodulation	Nod factor export ATP-binding protein	-
nodJ	K09694	Nodulation	Nod factor export permease protein	-
nodI	K09695	Nodulation	�lipooligosaccharide transport system ATP-binding protein
nrtA (nasF)	K15576	Nitrate/Nitrite Transport (ABC)	Nitrate/nitrite transport substrate-binding protein	-
nrtB (nasE)	K15577	Nitrate/Nitrite Transport (ABC)	Nitrate/nitrite transport permease protein	-
nrtC (nasD)	K15578	Nitrate/Nitrite Transport (ABC)	Nitrate/nitrite transport ATP-binding protein	7.3.2.4
nrtD (cynD)	K15579	Nitrate/Nitrite Transport (ABC)	Nitrate/nitrite transport ATP-binding protein	-
nifQ	K15790	Nif Cofactor Biosynthesis	Nitrogen fixation protein NifQ (Mo donor)	-
nirS	K15864	Denitrification - Nitrite Reductase (cd1)	Cytochrome cd1 nitrite reductase (NO-forming)	1.7.2.1	map00910, M00529
nrfH	K15876	DNRA - Nitrite Reductase	Cytochrome c nitrite reductase small subunit	-	map00910, M00530
hzsA	K20932	Anammox - Hydrazine Synthase	Hydrazine synthase subunit alpha	1.7.2.7	map00910, M00973
hzsB	K20933	Anammox - Hydrazine Synthase	Hydrazine synthase subunit beta	1.7.2.7	map00910, M00973
hzsC	K20934	Anammox - Hydrazine Synthase	Hydrazine synthase subunit gamma	1.7.2.7	map00910, M00973
hdh	K20935	Anammox - Hydrazine Dehydrogenase	Hydrazine dehydrogenase	1.7.2.8	map00910, M00973
vnfD	K22896	Alternative Nitrogenase (V-dependent)	Vanadium-dependent nitrogenase alpha chain	1.18.6.2	map00910, M00175
vnfK	K22897	Alternative Nitrogenase (V-dependent)	Vanadium-dependent nitrogenase beta chain	1.18.6.2	map00910, M00175
vnfG	K22898	Alternative Nitrogenase (V-dependent)	Vanadium nitrogenase delta subunit	1.18.6.2	map00910, M00175
vnfH	K22899	Alternative Nitrogenase (V-dependent)	Vanadium nitrogenase iron protein	-	map00910, M00175
nasE	K26138	Assimilatory - Nitrite Reductase	Nitrite reductase NAD(P)H small subunit	-	map00910
nasD	K26139	Assimilatory - Nitrite Reductase	Nitrite reductase NAD(P)H large subunit	-	map00910
nod	K27148	NO Dismutation	Nitric oxide dismutase	-	map00910
amoA	K28504	Nitrification - Ammonia Monooxygenase	Ammonia monooxygenase subunit A	1.14.99.39	map00910, M00528
